# An inspectable Grover algorithm-based amplitude-amplification workflow for k-mer discovery and motif scanning with genomic coordinate traceability

**DOI:** 10.64898/2026.10.09.758025

**Authors:** Akshay Uttarkar, Vidya Niranjan

**Affiliations:** Department of Biotechnology, R V College of Engineering, (Affiliated with Visvesvaraya Technological University, Belagavi-590018), Bangalore, 560059, India; MIT Vishwaprayag University, Solapur, Maharashtra, India

**Keywords:** Quantum computing, amplitude amplification, Grover search, motif discovery, k-mers, genomics

## Abstract

Motif discovery and motif scanning remain core primitives in genomics, but both tasks face combinatorial growth as k-mer length increases and as mismatch-tolerant searches expand the candidate space. In this work, we present MotifQu, a Python package and command-line tool that maps two common motif-analysis workflows—(i) scanning a genome for a user-specified consensus motif and (ii) de novo discovery of recurrent k-mers above a user-defined count threshold—onto Grover-style amplitude amplification circuits executed reproducibly via Qiskit Aer statevector simulation.

We evaluate MotifQu on the SARS-CoV-2 reference contig (29,903 bp) and S. cerevisiae S288C reference genome, where the classical census identifies strongly non-uniform motif frequencies dominated by A/T-rich 5-mers and returns explicit coordinate lists across the full genome span.

We further execute the same logical 10-qubit search on IBM hardware showing that while end-to-end execution is feasible, transpilation-induced circuit depth and entangling-gate volume produce a diffuse measurement distribution whose probabilities remain close to the uniform 1/1024 scale, limiting observable amplitude concentration under current NISQ constraints.

Finally, we demonstrate the full discovery workflow on the S. cerevisiae S288C reference genome (12,157,105 bp) to illustrate search results (ranked motifs, probability summaries, circuit diagrams, and position plots) and to highlight the regime where a large, marked set reduces the sharpness of Grover amplification.
