## Supplementary file 1 for "An inspectable Grover algorithm-based amplitude-amplification workflow for k-mer discovery and motif scanning with genomic coordinate traceability": discovered_motifs.csv

rank	kmer	count	positions
1	GTTTT	138	295;322;442;740;1444;1945;2130;2539;2905;3344;3360;3420;3574;3939;4016;4147;4546;4747;5085;5110;5122;5186;5521;5860;5873;5895;6312;6396;6463;6622;6960;7018;7245;7272;7311;7888;8055;8085;8092;8306;8442;8741;8852;8926;8964;9004;9313;10045;10058;10499;...(138 total)
2	TATTT	94	602;1085;1619;1689;2310;2984;3355;3489;3720;4477;4493;5056;5081;5233;5318;5647;5980;6279;6504;6775;6913;6945;7072;7321;8163;8447;8619;8626;9451;9585;9705;9819;9910;11209;11565;11626;12507;12943;12975;13316;13800;13870;13905;14253;14295;14301;14434;14437;14848;15638;...(94 total)
3	ATTTT	147	78;731;1079;1268;1290;1349;1363;1690;1787;1903;1931;2316;3386;3671;3674;3721;3803;3955;4492;4527;4763;5080;5115;5646;6044;6138;6422;6517;6888;6929;7322;7334;7431;7823;7905;7926;8029;8554;8620;8762;9025;9452;9603;9911;10066;10301;10871;11023;11087;11210;...(147 total)
4	CGTTG	20	150;288;6295;7734;12256;13255;13788;15367;17562;19464;22466;25489;25538;25679;26533;26548;26881;27212;28193;28387
5	GGTTT	97	6;28;197;235;283;1445;1741;2137;3136;3421;3919;4261;4772;5086;5251;5896;6012;6087;6109;6226;6274;6313;6397;6496;6589;6616;6623;6640;6747;6959;7144;7244;7271;8183;8774;8851;8866;9461;10025;10057;10498;10706;11290;11812;11997;12800;12905;13348;13469;13569;...(97 total)
6	GTTTC	64	198;236;284;1246;1729;1921;2184;2383;2440;2497;3823;3997;4375;4414;4444;4459;4591;4687;4693;4771;5452;5469;5791;6108;6322;6588;7177;8203;9622;9772;10707;11615;11707;11998;13689;14463;14719;15149;15391;15733;16641;17685;17886;19689;19946;19956;20190;20559;20634;22272;...(64 total)
7	TCTTG	98	48;736;855;1107;1413;1614;1917;2534;2772;3187;3235;3591;3943;4071;4138;4357;4365;4378;4498;4596;5289;5350;5491;5504;6003;6119;6378;6447;7348;7374;7520;8840;10169;10250;10783;11193;11354;11405;11685;11757;12145;12324;12419;12721;13216;13608;14067;15009;15350;15943;...(98 total)
8	TCTTT	140	403;868;1002;1044;1131;1315;1630;1699;1860;2111;2297;2473;2644;3031;3745;3794;3867;3886;4101;4105;4290;4798;4941;4945;5498;5788;5869;5968;6196;6300;6439;6779;6861;6988;7153;7171;7201;7260;7421;7697;7770;7794;7805;8127;8209;8410;8466;8532;9031;9233;...(140 total)
9	TGTTT	166	296;321;754;1762;1944;2121;2384;2498;2691;3272;3450;3460;3573;3598;3822;3940;4146;4374;4415;4547;4692;4748;4973;5111;5121;5453;5468;5635;5773;5859;5874;5925;6181;6234;6323;6742;6753;6975;7017;7131;7310;7938;8033;8093;8307;8443;8656;8740;8752;9003;...(166 total)
10	TTCGG	15	253;483;911;1418;1592;6470;14094;16766;22221;25518;26258;28533;29092;29215;29250
