## Supplementary file 2 for "An inspectable Grover algorithm-based amplitude-amplification workflow for k-mer discovery and motif scanning with genomic coordinate traceability": discovered_motifs.csv

rank	kmer	count	positions
1	CGCGA	8	333;334;13423;18264;21303;25478;28376;29224
2	CTTTT	148	435;1001;1025;1130;1136;1629;1700;1721;1800;1806;1815;2463;2472;2654;2735;2789;3413;3831;3851;3866;4175;4218;4304;4312;4320;4533;4861;5156;5225;5391;5497;5672;6197;6695;6806;7202;7223;7261;7447;7563;7593;7696;7793;8066;8159;8377;8465;8480;8605;8667;...(148 total)
3	GAAAA	107	294;433;732;739;1000;1129;1134;1443;1702;1805;1904;2128;2538;2653;3670;3850;3938;3954;4015;4217;5187;5861;5872;6140;6421;6462;6621;6696;6931;7262;7274;7313;7446;8056;8083;8305;8441;8621;8668;9314;10064;10387;10980;11086;11567;11989;12268;12362;13611;13938;...(107 total)
4	GCAGC	60	101;188;212;953;1882;3163;3442;4648;5383;6553;6646;7006;7294;8170;8458;8614;8827;9010;9796;9949;10630;10681;12127;12247;12463;12727;13003;13090;13485;14562;14583;14634;14781;16635;18993;19857;20936;22345;22348;22853;23807;24094;24235;24604;24634;25319;25683;26371;26723;27073;...(60 total)
5	TCCGT	12	204;364;797;988;5854;10639;14265;16373;18752;21153;23288;29583
6	AAAAT	147	78;731;1079;1268;1290;1349;1363;1690;1787;1903;1931;2316;3386;3671;3674;3721;3803;3955;4492;4527;4763;5080;5115;5646;6044;6138;6422;6517;6888;6929;7322;7334;7431;7823;7905;7926;8029;8554;8620;8762;9025;9452;9603;9911;10066;10301;10871;11023;11087;11210;...(147 total)
7	ATAAC	77	135;514;824;1514;1963;3353;3907;4162;4240;4727;4912;5276;5285;5566;5677;5779;6101;7451;7853;7882;8276;8294;8471;8632;8795;8836;9062;9122;9583;9652;9682;10282;10687;11311;11575;12494;12816;13186;13397;14293;14809;14998;15054;16152;16168;16786;17670;18406;19458;19531;...(77 total)
8	ACGCT	19	4472;4557;4716;7932;8783;10679;14581;16644;18901;20666;20934;21926;24442;26205;26289;26992;27044;27075;29208
9	AGCAC	76	225;340;879;884;1541;1718;2228;2330;2832;3662;3683;3728;4297;4520;5688;5732;5813;6307;7640;8330;8456;8538;9127;9380;9633;9853;10436;10623;10847;10904;11375;12032;12344;12725;13073;13331;14621;15415;15741;16285;16486;16704;16911;16966;17245;17410;17416;17593;17621;18448;...(76 total)
10	ATAGA	78	174;1172;2338;2755;3809;4336;4837;5260;5320;5806;6841;7117;7277;7511;7571;8251;8624;8971;9142;9400;9722;9878;10030;10294;10507;11222;11767;12878;12977;13264;13755;13822;14597;14695;15094;15120;15142;15220;15307;15394;15397;15631;15634;15640;16029;17214;17968;18190;18204;18618;...(78 total)
