## Supplementary file 4 for "An inspectable Grover algorithm-based amplitude-amplification workflow for k-mer discovery and motif scanning with genomic coordinate traceability": discovered_motifs.csv

rank	kmer	count	positions
1	TCGCATCGTT	9	2840229;3885334;3963386;4654147;7445166;7886159;7948897;9650829;10190389
2	CTGTTGACTT	9	987612;2943474;3186280;4014175;4802093;6282449;7779540;9210604;9606073
3	AACTTGGTTT	30	553164;740268;1224313;1468777;1966541;2121061;2375682;2407388;2593443;3233073;3672075;3819656;3985413;4725677;5967411;6170663;6243324;8026279;8748784;9139426;9157739;9563603;9617189;9688245;10301595;10754344;10895292;10942547;11076146;12025025
4	ACATCTGTTT	22	299959;345585;873602;1489538;1570128;1621330;2317451;2632456;4612420;4653864;5120718;5268766;6551328;6777646;7669588;8208188;9383339;9485700;9996620;10045797;11560964;11786212
5	ATCATTGGTT	35	209351;382043;421486;520283;531971;633618;1308715;1638084;2068081;2298030;2435013;2543341;3290233;3613639;3690972;3709529;3818368;4259487;4877634;4927627;5359882;5686793;6793848;7147586;7570958;9164791;9271822;9515988;10383573;10614517;10874540;11188440;11189278;11382036;12072587
6	ATCTTTTTTC	72	3396;297479;635616;768341;1041193;1115151;1570019;1610530;1767397;1807733;2322044;2324295;2740571;2820994;2826624;3139647;3550576;3624902;3697714;3854884;4139384;4417315;4843940;4889237;5069269;5089989;5212335;5275698;5452399;5481640;6052499;6237664;6413179;6524680;6625182;6730948;6763951;6899700;7038879;7101454;7186807;7301943;7371580;7500008;7537685;7781910;8250955;8398069;8797563;8815062;...(7…
7	ATGGGTCTTT	15	2398789;2999400;3682906;3957138;4128050;4365561;4542479;4794615;5315413;6153437;6245011;7378250;8756844;9111232;9365315
8	ATTAGTATTT	33	54804;738669;1953196;1968483;3088402;3163189;3977891;4439522;4892196;5058742;5542729;5907252;5982179;6180621;6917343;6957364;7063791;7070345;7228035;8036938;8337122;8395844;9473559;9536343;9631559;9713939;9793619;9862286;10992280;11021009;11069309;11085380;11981822
9	ATTCCCTGTT	13	1916663;2260511;2566200;3000060;4700385;4935151;5250803;5286361;6886183;9291323;10666451;11054448;11573317
10	CTCCTTGTTT	12	1016419;1917956;2398270;2487633;2968766;3133357;4385691;5057533;7823680;8340021;8537181;11031298
